# A new tool in a toolbox: Addressing challenges in high-throughput microbiota surveys across diverse wild insects

**DOI:** 10.1101/2024.08.26.609764

**Authors:** Mateusz Buczek, Michał R. Kolasa, Monika Prus-Frankowska, Małgorzata Lipowska, Karol H. Nowak, Hamed Azarbad, Diego Castilo Franco, Marzena Marszałek, Tomas Roslin, Anna Michalik, Piotr Łukasik

## Abstract

With their significant effects on the biology of higher organisms, host-associated microbiota has attracted the research community’s attention. The rapid progress in sequencing techniques has greatly facilitated microbial community characterization. However, the most popular surveying technique, marker gene amplicon sequencing, has multiple caveats that are not often addressed satisfactorily, including the uncertainty about the identity of the surveyed wild-caught specimens, variable and sometimes very low abundance of microbes in some samples, or reagent- and cross-contamination. As a result, researchers often obtain incomplete, biased, and sometimes totally incorrect microbial community profiles.

Here, we present a versatile, cost-effective, and high-throughput quantitative multi-target amplicon sequencing workflow for the characterization of host-associated microbial communities, combining laboratory and bioinformatic steps and addressing most of the known methodological issues. Optimized for the study of the microbiota of wild insects, it can be easily adapted for other sample types. Outputs include contamination-controlled data on the absolute abundance and identity of microbes present in insect samples, both at genotype- and OTU-level, as well as host barcodes alongside information on parasite infections. Using 1384 samples from Zackenberg Valley, NE Greenland, we demonstrate the potential of the workflow to study insect and symbiont diversity patterns across a large portion of a diverse natural community.
