## Supplementary material for "A new tool in a toolbox: Addressing challenges in high-throughput microbiota surveys across diverse wild insects": Suppl. Table 1

Sample_ID	Species		Insect_size	Proportion_of_insect_used_for_DNA_extraction	DNA_plate_name	DNA_plate_well	DNA_extraction method	DNA_extraction_date	Plasmids before isolation [no. of copies added to the sample]		PCR-plasmid
									Ec5001	COI_Calliosynth	Ec5502	PCR_1_polymerase
TC_BT1	Tribolium confusum		2	1	Q-size_2	A2	Blood&Tissue Qiagen Kit	8.09.2020	50000	500000	10000	Qiagen Multiplex
TC_BT2	Tribolium confusum		2	1	Q-size_2	B2	Blood&Tissue Qiagen Kit	8.09.2020	50000	500000	10000	Qiagen Multiplex
TC_BT3	Tribolium confusum		2	1	Q-size_2	C2	Blood&Tissue Qiagen Kit	8.09.2020	50000	500000	10000	Qiagen Multiplex
TC_BT4	Tribolium confusum		2	1	Q-size_2	D2	Blood&Tissue Qiagen Kit	8.09.2020	50000	500000	10000	Qiagen Multiplex
TC_BT5	Tribolium confusum		2	1	Q-size_2	E2	Blood&Tissue Qiagen Kit	8.09.2020	50000	500000	10000	Qiagen Multiplex
TC_BT6	Tribolium confusum		2	1	Q-size_2	F2	Blood&Tissue Qiagen Kit	8.09.2020	50000	500000	10000	Qiagen Multiplex
TC_BT7	Tribolium confusum		2	1	Q-size_2	G2	Blood&Tissue Qiagen Kit	8.09.2020	50000	500000	10000	Qiagen Multiplex
TC_BT8	Tribolium confusum		2	1	Q-size_2	H2	Blood&Tissue Qiagen Kit	8.09.2020			10000	Qiagen Multiplex
DM_WBT1	Drosophila melanogaster		2	1	DNA_DROSOPHILA_QUANT_BT_14/09/2020	A1	Blood&Tissue Qiagen Kit	7.09.2020	50000	500000	1000	Qiagen Multiplex
DM_WBT2	Drosophila melanogaster		2	1	DNA_DROSOPHILA_QUANT_BT_14/09/2021	B1	Blood&Tissue Qiagen Kit	7.09.2020	50000	500000	1000	Qiagen Multiplex
DM_WBT3	Drosophila melanogaster		2	1	DNA_DROSOPHILA_QUANT_BT_14/09/2022	C1	Blood&Tissue Qiagen Kit	7.09.2020	50000	500000	1000	Qiagen Multiplex
DM_WBT4	Drosophila melanogaster		2	1	DNA_DROSOPHILA_QUANT_BT_14/09/2023	D1	Blood&Tissue Qiagen Kit	7.09.2020	50000	500000	1000	Qiagen Multiplex
DM_WBT5	Drosophila melanogaster		2	1	DNA_DROSOPHILA_QUANT_BT_14/09/2024	E1	Blood&Tissue Qiagen Kit	7.09.2020	50000	500000	1000	Qiagen Multiplex
DM_WBT6	Drosophila melanogaster		2	1	DNA_DROSOPHILA_QUANT_BT_14/09/2025	F1	Blood&Tissue Qiagen Kit	7.09.2020	50000	500000	1000	Qiagen Multiplex
DM_WBT7	Drosophila melanogaster		2	1	DNA_DROSOPHILA_QUANT_BT_14/09/2026	G1	Blood&Tissue Qiagen Kit	7.09.2020	50000	500000	1000	Qiagen Multiplex
DM_WBT8	Drosophila melanogaster		2	1	DNA_DROSOPHILA_QUANT_BT_14/09/2027	H1	Blood&Tissue Qiagen Kit	7.09.2020			1000	Qiagen Multiplex
DM_BT1	Drosophila melanogaster		2	1	DNA_DROSOPHILA_QUANT_BT_14/09/2028	A2	Blood&Tissue Qiagen Kit	7.09.2020	50000	500000	1000	Qiagen Multiplex
DM_BT2	Drosophila melanogaster		2	1	DNA_DROSOPHILA_QUANT_BT_14/09/2029	B2	Blood&Tissue Qiagen Kit	7.09.2020	50000	500000	1000	Qiagen Multiplex
DM_BT3	Drosophila melanogaster		2	1	DNA_DROSOPHILA_QUANT_BT_14/09/2030	C2	Blood&Tissue Qiagen Kit	7.09.2020	50000	500000	1000	Qiagen Multiplex
DM_BT4	Drosophila melanogaster		2	1	DNA_DROSOPHILA_QUANT_BT_14/09/2031	D2	Blood&Tissue Qiagen Kit	7.09.2020	50000	500000	1000	Qiagen Multiplex
DM_BT5	Drosophila melanogaster		2	1	DNA_DROSOPHILA_QUANT_BT_14/09/2032	E2	Blood&Tissue Qiagen Kit	7.09.2020	50000	500000	1000	Qiagen Multiplex
DM_BT6	Drosophila melanogaster		2	1	DNA_DROSOPHILA_QUANT_BT_14/09/2033	F2	Blood&Tissue Qiagen Kit	7.09.2020	50000	500000	1000	Qiagen Multiplex
DM_BT7	Drosophila melanogaster		2	1	DNA_DROSOPHILA_QUANT_BT_14/09/2034	G2	Blood&Tissue Qiagen Kit	7.09.2020	50000	500000	1000	Qiagen Multiplex
DM_BT8	Drosophila melanogaster		2	1	DNA_DROSOPHILA_QUANT_BT_14/09/2035	H2	Blood&Tissue Qiagen Kit	7.09.2020			1000	Qiagen Multiplex
DSA_WBT1	Drosophila santomea		2	1	DNA_DROSOPHILA_QUANT_BT_14/09/2036	A3	Blood&Tissue Qiagen Kit	7.09.2020	50000	500000	1000	Qiagen Multiplex
DSA_WBT2	Drosophila santomea		2	1	DNA_DROSOPHILA_QUANT_BT_14/09/2037	B3	Blood&Tissue Qiagen Kit	7.09.2020	50000	500000	1000	Qiagen Multiplex
DSA_WBT3	Drosophila santomea		2	1	DNA_DROSOPHILA_QUANT_BT_14/09/2038	C3	Blood&Tissue Qiagen Kit	7.09.2020	50000	500000	1000	Qiagen Multiplex
DSA_WBT4	Drosophila santomea		2	1	DNA_DROSOPHILA_QUANT_BT_14/09/2039	D3	Blood&Tissue Qiagen Kit	7.09.2020	50000	500000	1000	Qiagen Multiplex
DSA_WBT5	Drosophila santomea		2	1	DNA_DROSOPHILA_QUANT_BT_14/09/2040	E3	Blood&Tissue Qiagen Kit	7.09.2020	50000	500000	1000	Qiagen Multiplex
DSA_WBT6	Drosophila santomea		2	1	DNA_DROSOPHILA_QUANT_BT_14/09/2041	F3	Blood&Tissue Qiagen Kit	7.09.2020	50000	500000	1000	Qiagen Multiplex
DSA_WBT7	Drosophila santomea		2	1	DNA_DROSOPHILA_QUANT_BT_14/09/2042	G3	Blood&Tissue Qiagen Kit	7.09.2020	50000	500000	1000	Qiagen Multiplex
DSA_WBT8	Drosophila santomea		2	1	DNA_DROSOPHILA_QUANT_BT_14/09/2043	H3	Blood&Tissue Qiagen Kit	7.09.2020			1000	Qiagen Multiplex
DSA_BT1	Drosophila santomea		2	1	DNA_DROSOPHILA_QUANT_BT_14/09/2044	A4	Blood&Tissue Qiagen Kit	7.09.2020	50000	500000	1000	Qiagen Multiplex
DSA_BT2	Drosophila santomea		2	1	DNA_DROSOPHILA_QUANT_BT_14/09/2045	B4	Blood&Tissue Qiagen Kit	7.09.2020	50000	500000	1000	Qiagen Multiplex
DSA_BT3	Drosophila santomea		2	1	DNA_DROSOPHILA_QUANT_BT_14/09/2046	C4	Blood&Tissue Qiagen Kit	7.09.2020	50000	500000	1000	Qiagen Multiplex
DSA_BT4	Drosophila santomea		2	1	DNA_DROSOPHILA_QUANT_BT_14/09/2047	D4	Blood&Tissue Qiagen Kit	7.09.2020	50000	500000	1000	Qiagen Multiplex
DSA_BT5	Drosophila santomea		2	1	DNA_DROSOPHILA_QUANT_BT_14/09/2048	E4	Blood&Tissue Qiagen Kit	7.09.2020	50000	500000	1000	Qiagen Multiplex
DSA_BT6	Drosophila santomea		2	1	DNA_DROSOPHILA_QUANT_BT_14/09/2049	F4	Blood&Tissue Qiagen Kit	7.09.2020	50000	500000	1000	Qiagen Multiplex
DSA_BT7	Drosophila santomea		2	1	DNA_DROSOPHILA_QUANT_BT_14/09/2050	G4	Blood&Tissue Qiagen Kit	7.09.2020	50000	500000	1000	Qiagen Multiplex
DSA_BT8	Drosophila santomea		2	1	DNA_DROSOPHILA_QUANT_BT_14/09/2051	H4	Blood&Tissue Qiagen Kit	7.09.2020			1000	Qiagen Multiplex
DT_WBT1	Drosophila teissieri		2	1	DNA_DROSOPHILA_QUANT_BT_14/09/2052	A5	Blood&Tissue Qiagen Kit	7.09.2020	50000	500000	1000	Qiagen Multiplex
DT_WBT2	Drosophila teissieri		2	1	DNA_DROSOPHILA_QUANT_BT_14/09/2053	B5	Blood&Tissue Qiagen Kit	7.09.2020	50000	500000	1000	Qiagen Multiplex
DT_WBT3	Drosophila teissieri		2	1	DNA_DROSOPHILA_QUANT_BT_14/09/2054	C5	Blood&Tissue Qiagen Kit	7.09.2020	50000	500000	1000	Qiagen Multiplex
DT_WBT4	Drosophila teissieri		2	1	DNA_DROSOPHILA_QUANT_BT_14/09/2055	D5	Blood&Tissue Qiagen Kit	7.09.2020	50000	500000	1000	Qiagen Multiplex
DT_WBT5	Drosophila teissieri		2	1	DNA_DROSOPHILA_QUANT_BT_14/09/2056	E5	Blood&Tissue Qiagen Kit	7.09.2020	50000	500000	1000	Qiagen Multiplex
DT_WBT6	Drosophila teissieri		2	1	DNA_DROSOPHILA_QUANT_BT_14/09/2057	F5	Blood&Tissue Qiagen Kit	7.09.2020	50000	500000	1000	Qiagen Multiplex
DT_WBT7	Drosophila teissieri		2	1	DNA_DROSOPHILA_QUANT_BT_14/09/2058	G5	Blood&Tissue Qiagen Kit	7.09.2020	50000	500000	1000	Qiagen Multiplex
DT_WBT8	Drosophila teissieri		2	1	DNA_DROSOPHILA_QUANT_BT_14/09/2059	H5	Blood&Tissue Qiagen Kit	7.09.2020			1000	Qiagen Multiplex
DT_BT1	Drosophila teissieri		2	1	DNA_DROSOPHILA_QUANT_BT_14/09/2060	A6	Blood&Tissue Qiagen Kit	7.09.2020	50000	500000	1000	Qiagen Multiplex
DT_BT2	Drosophila teissieri		2	1	DNA_DROSOPHILA_QUANT_BT_14/09/2061	B6	Blood&Tissue Qiagen Kit	7.09.2020	50000	500000	1000	Qiagen Multiplex
DT_BT3	Drosophila teissieri		2	1	DNA_DROSOPHILA_QUANT_BT_14/09/2062	C6	Blood&Tissue Qiagen Kit	7.09.2020	50000	500000	1000	Qiagen Multiplex
DT_BT4	Drosophila teissieri		2	1	DNA_DROSOPHILA_QUANT_BT_14/09/2063	D6	Blood&Tissue Qiagen Kit	7.09.2020	50000	500000	1000	Qiagen Multiplex
DT_BT5	Drosophila teissieri		2	1	DNA_DROSOPHILA_QUANT_BT_14/09/2064	E6	Blood&Tissue Qiagen Kit	7.09.2020	50000	500000	1000	Qiagen Multiplex
DT_BT6	Drosophila teissieri		2	1	DNA_DROSOPHILA_QUANT_BT_14/09/2065	F6	Blood&Tissue Qiagen Kit	7.09.2020	50000	500000	1000	Qiagen Multiplex
DT_BT7	Drosophila teissieri		2	1	DNA_DROSOPHILA_QUANT_BT_14/09/2066	G6	Blood&Tissue Qiagen Kit	7.09.2020	50000	500000	1000	Qiagen Multiplex
DT_BT8	Drosophila teissieri		2	1	DNA_DROSOPHILA_QUANT_BT_14/09/2067	H6	Blood&Tissue Qiagen Kit	7.09.2020			1000	Qiagen Multiplex
DSI_WBT1	Drosophila simulans		2	1	DNA_DROSOPHILA_QUANT_BT_14/09/2068	A7	Blood&Tissue Qiagen Kit	8.09.2020	50000	500000	1000	Qiagen Multiplex
DSI_WBT2	Drosophila simulans		2	1	DNA_DROSOPHILA_QUANT_BT_14/09/2069	B7	Blood&Tissue Qiagen Kit	8.09.2020	50000	500000	1000	Qiagen Multiplex
DSI_WBT3	Drosophila simulans		2	1	DNA_DROSOPHILA_QUANT_BT_14/09/2070	C7	Blood&Tissue Qiagen Kit	8.09.2020	50000	500000	1000	Qiagen Multiplex
DSI_WBT4	Drosophila simulans		2	1	DNA_DROSOPHILA_QUANT_BT_14/09/2071	D7	Blood&Tissue Qiagen Kit	8.09.2020	50000	500000	1000	Qiagen Multiplex
DSI_WBT5	Drosophila simulans		2	1	DNA_DROSOPHILA_QUANT_BT_14/09/2072	E7	Blood&Tissue Qiagen Kit	8.09.2020	50000	500000	1000	Qiagen Multiplex
DSI_WBT6	Drosophila simulans		2	1	DNA_DROSOPHILA_QUANT_BT_14/09/2073	F7	Blood&Tissue Qiagen Kit	8.09.2020	50000	500000	1000	Qiagen Multiplex
DSI_WBT7	Drosophila simulans		2	1	DNA_DROSOPHILA_QUANT_BT_14/09/2074	G7	Blood&Tissue Qiagen Kit	8.09.2020	50000	500000	1000	Qiagen Multiplex
DSI_WBT8	Drosophila simulans		2	1	DNA_DROSOPHILA_QUANT_BT_14/09/2075	H7	Blood&Tissue Qiagen Kit	9.09.2020			1000	Qiagen Multiplex
DSI_BT1	Drosophila simulans		2	1	DNA_DROSOPHILA_QUANT_BT_14/09/2076	A8	Blood&Tissue Qiagen Kit	8.09.2020	50000	500000	1000	Qiagen Multiplex
DSI_BT2	Drosophila simulans		2	1	DNA_DROSOPHILA_QUANT_BT_14/09/2077	B8	Blood&Tissue Qiagen Kit	8.09.2020	50000	500000	1000	Qiagen Multiplex
DSI_BT3	Drosophila simulans		2	1	DNA_DROSOPHILA_QUANT_BT_14/09/2078	C8	Blood&Tissue Qiagen Kit	8.09.2020	50000	500000	1000	Qiagen Multiplex
DSI_BT4	Drosophila simulans		2	1	DNA_DROSOPHILA_QUANT_BT_14/09/2079	D8	Blood&Tissue Qiagen Kit	8.09.2020	50000	500000	1000	Qiagen Multiplex
DSI_BT5	Drosophila simulans		2	1	DNA_DROSOPHILA_QUANT_BT_14/09/2080	E8	Blood&Tissue Qiagen Kit	8.09.2020	50000	500000	1000	Qiagen Multiplex
DSI_BT6	Drosophila simulans		2	1	DNA_DROSOPHILA_QUANT_BT_14/09/2081	F8	Blood&Tissue Qiagen Kit	8.09.2020	50000	500000	1000	Qiagen Multiplex
DSI_BT7	Drosophila simulans		2	1	DNA_DROSOPHILA_QUANT_BT_14/09/2082	G8	Blood&Tissue Qiagen Kit	8.09.2020	50000	500000	1000	Qiagen Multiplex
DSI_BT8	Drosophila simulans		2	1	DNA_DROSOPHILA_QUANT_BT_14/09/2083	H8	Blood&Tissue Qiagen Kit	9.09.2020			1000	Qiagen Multiplex
DY_WBT1	Drosophila yakuba		2	1	DNA_DROSOPHILA_QUANT_BT_14/09/2084	A9	Blood&Tissue Qiagen Kit	8.09.2020	50000	500000	1000	Qiagen Multiplex
DY_WBT2	Drosophila yakuba		2	1	DNA_DROSOPHILA_QUANT_BT_14/09/2085	B9	Blood&Tissue Qiagen Kit	8.09.2020	50000	500000	1000	Qiagen Multiplex
DY_WBT3	Drosophila yakuba		2	1	DNA_DROSOPHILA_QUANT_BT_14/09/2086	C9	Blood&Tissue Qiagen Kit	8.09.2020	50000	500000	1000	Qiagen Multiplex
DY_WBT4	Drosophila yakuba		2	1	DNA_DROSOPHILA_QUANT_BT_14/09/2087	D9	Blood&Tissue Qiagen Kit	8.09.2020	50000	500000	1000	Qiagen Multiplex
DY_WBT5	Drosophila yakuba		2	1	DNA_DROSOPHILA_QUANT_BT_14/09/2088	E9	Blood&Tissue Qiagen Kit	8.09.2020	50000	500000	1000	Qiagen Multiplex
DY_WBT6	Drosophila yakuba		2	1	DNA_DROSOPHILA_QUANT_BT_14/09/2089	F9	Blood&Tissue Qiagen Kit	8.09.2020	50000	500000	1000	Qiagen Multiplex
DY_WBT7	Drosophila yakuba		2	1	DNA_DROSOPHILA_QUANT_BT_14/09/2090	G9	Blood&Tissue Qiagen Kit	8.09.2020	50000	500000	1000	Qiagen Multiplex
DY_WBT8	Drosophila yakuba		2	1	DNA_DROSOPHILA_QUANT_BT_14/09/2091	H9	Blood&Tissue Qiagen Kit	9.09.2020			1000	Qiagen Multiplex
DY_BT1	Drosophila yakuba		2	1	DNA_DROSOPHILA_QUANT_BT_14/09/2092	A10	Blood&Tissue Qiagen Kit	8.09.2020	50000	500000	1000	Qiagen Multiplex
DY_BT2	Drosophila yakuba		2	1	DNA_DROSOPHILA_QUANT_BT_14/09/2093	B10	Blood&Tissue Qiagen Kit	8.09.2020	50000	500000	1000	Qiagen Multiplex
DY_BT3	Drosophila yakuba		2	1	DNA_DROSOPHILA_QUANT_BT_14/09/2094	C10	Blood&Tissue Qiagen Kit	8.09.2020	50000	500000	1000	Qiagen Multiplex
DY_BT4	Drosophila yakuba		2	1	DNA_DROSOPHILA_QUANT_BT_14/09/2095	D10	Blood&Tissue Qiagen Kit	8.09.2020	50000	500000	1000	Qiagen Multiplex
DY_BT5	Drosophila yakuba		2	1	DNA_DROSOPHILA_QUANT_BT_14/09/2096	E10	Blood&Tissue Qiagen Kit	8.09.2020	50000	500000	1000	Qiagen Multiplex
DY_BT6	Drosophila yakuba		2	1	DNA_DROSOPHILA_QUANT_BT_14/09/2097	F10	Blood&Tissue Qiagen Kit	8.09.2020	50000	500000	1000	Qiagen Multiplex
DY_BT7	Drosophila yakuba		2	1	DNA_DROSOPHILA_QUANT_BT_14/09/2098	G10	Blood&Tissue Qiagen Kit	8.09.2020	50000	500000	1000	Qiagen Multiplex
DY_BT8	Drosophila yakuba		2	1	DNA_DROSOPHILA_QUANT_BT_14/09/2099	H10	Blood&Tissue Qiagen Kit	8.09.2020			1000	Qiagen Multiplex
DSY_BT1	Dacnusa sybirica		2	1	Q_size_2	A1	Blood&Tissue Qiagen Kit	8.09.2020	50000	500000	1000	Qiagen Multiplex
DSY_BT2	Dacnusa sybirica		2	1	Q-size_2	B1	Blood&Tissue Qiagen Kit	8.09.2020	50000	500000	1000	Qiagen Multiplex
DSY_BT3	Dacnusa sybirica		2	1	Q-size_2	C1	Blood&Tissue Qiagen Kit	8.09.2020	50000	500000	1000	Qiagen Multiplex
DSY_BT4	Dacnusa sybirica		2	1	Q-size_2	D1	Blood&Tissue Qiagen Kit	8.09.2020	50000	500000	1000	Qiagen Multiplex
DSY_BT5	Dacnusa sybirica		2	1	Q-size_2	E1	Blood&Tissue Qiagen Kit	8.09.2020	50000	500000	1000	Qiagen Multiplex
DSY_BT6	Dacnusa sybirica		2	1	Q-size_2	F1	Blood&Tissue Qiagen Kit	8.09.2020	50000	500000	1000	Qiagen Multiplex
DSY_BT7	Dacnusa sybirica		2	1	Q-size_2	G1	Blood&Tissue Qiagen Kit	8.09.2020	50000	500000	1000	Qiagen Multiplex
DSY_BT8	Dacnusa sybirica		2	1	Q-size_2	H1	Blood&Tissue Qiagen Kit	8.09.2020			1000	Qiagen Multiplex
SL_BT1	Shelfordella lateralis		3	1	DNA_QUANT_size14_15_09	A5	Blood&Tissue Qiagen Kit	9.09.2020	250000	2500000	10000	Qiagen Multiplex
SL_BT2	Shelfordella lateralis		3	1	DNA_QUANT_size14_15_10	B5	Blood&Tissue Qiagen Kit	9.09.2020	250000	2500000	10000	Qiagen Multiplex
SL_BT3	Shelfordella lateralis		3	1	DNA_QUANT_size14_15_11	C5	Blood&Tissue Qiagen Kit	9.09.2020	250000	2500000	10000	Qiagen Multiplex
SL_BT4	Shelfordella lateralis		3	1	DNA_QUANT_size14_15_12	D5	Blood&Tissue Qiagen Kit	9.09.2020	250000	2500000	10000	Qiagen Multiplex
SL_BT5	Shelfordella lateralis		3	1	DNA_QUANT_size14_15_13	E5	Blood&Tissue Qiagen Kit	9.09.2020	250000	2500000	10000	Qiagen Multiplex
SL_BT6	Shelfordella lateralis		3	1	DNA_QUANT_size14_15_14	F5	Blood&Tissue Qiagen Kit	9.09.2020	250000	2500000	10000	Qiagen Multiplex
SL_BT7	Shelfordella lateralis		3	1	DNA_QUANT_size14_15_15	G5	Blood&Tissue Qiagen Kit	9.09.2020	250000	2500000	10000	Qiagen Multiplex
SL_BT8	Shelfordella lateralis		3	1	DNA_QUANT_size14_15_16	H5	Blood&Tissue Qiagen Kit	9.09.2020			10000	Qiagen Multiplex
A_BT1	Aphis sp. (black aphid)		2	1	Q_size_2	A3	Blood&Tissue Qiagen Kit	9.09.2020	50000	500000	10000	Qiagen Multiplex
A_BT2	Aphis sp. (black aphid)		2	1	Q-size_2	B3	Blood&Tissue Qiagen Kit	9.09.2020	50000	500000	10000	Qiagen Multiplex
A_BT3	Aphis sp. (black aphid)		2	1	Q-size_2	C3	Blood&Tissue Qiagen Kit	9.09.2020	50000	500000	10000	Qiagen Multiplex
A_BT4	Aphis sp. (black aphid)		2	1	Q-size_2	D3	Blood&Tissue Qiagen Kit	9.09.2020	50000	500000	10000	Qiagen Multiplex
A_BT5	Aphis sp. (black aphid)		2	1	Q-size_2	E3	Blood&Tissue Qiagen Kit	9.09.2020	50000	500000	10000	Qiagen Multiplex
A_BT6	Aphis sp. (black aphid)		2	1	Q-size_2	F3	Blood&Tissue Qiagen Kit	9.09.2020	50000	500000	10000	Qiagen Multiplex
A_BT7	Aphis sp. (black aphid)		2	1	Q-size_2	G3	Blood&Tissue Qiagen Kit	9.09.2020	50000	500000	10000	Qiagen Multiplex
A_BT8	Aphis sp. (black aphid)		2	1	Q-size_2	H3	Blood&Tissue Qiagen Kit	9.09.2020			10000	Qiagen Multiplex
M_BT1	Macrolophus		2	1	Q_size_2	A5	Blood&Tissue Qiagen Kit	9.09.2020	50000	500000	1000	Qiagen Multiplex
M_BT2	Macrolophus		2	1	Q-size_2	B5	Blood&Tissue Qiagen Kit	9.09.2020	50000	500000	1000	Qiagen Multiplex
M_BT3	Macrolophus		2	1	Q-size_2	C5	Blood&Tissue Qiagen Kit	9.09.2020	50000	500000	1000	Qiagen Multiplex
M_BT4	Macrolophus		2	1	Q-size_2	D5	Blood&Tissue Qiagen Kit	9.09.2020	50000	500000	1000	Qiagen Multiplex
M_BT5	Macrolophus		2	1	Q-size_2	E5	Blood&Tissue Qiagen Kit	9.09.2020	50000	500000	1000	Qiagen Multiplex
M_BT6	Macrolophus		2	1	Q-size_2	F5	Blood&Tissue Qiagen Kit	9.09.2020	50000	500000	1000	Qiagen Multiplex
M_BT7	Macrolophus		2	1	Q-size_2	G5	Blood&Tissue Qiagen Kit	9.09.2020	50000	500000	1000	Qiagen Multiplex
M_BT8	Macrolophus		2	1	Q-size_2	H5	Blood&Tissue Qiagen Kit	9.09.2020			1000	Qiagen Multiplex
C_BT1	Cryptolaemus		3	1	DNA_QUANT_size14_15_09	A2	Blood&Tissue Qiagen Kit	9.09.2020	250000	2500000	10000	Qiagen Multiplex
C_BT2	Cryptolaemus		3	1	DNA_QUANT_size14_15_10	B2	Blood&Tissue Qiagen Kit	9.09.2020	250000	2500000	10000	Qiagen Multiplex
C_BT3	Cryptolaemus		3	1	DNA_QUANT_size14_15_11	C2	Blood&Tissue Qiagen Kit	9.09.2020	250000	2500000	10000	Qiagen Multiplex
C_BT4	Cryptolaemus		3	1	DNA_QUANT_size14_15_12	D2	Blood&Tissue Qiagen Kit	9.09.2020	250000	2500000	10000	Qiagen Multiplex
C_BT5	Cryptolaemus		3	1	DNA_QUANT_size14_15_13	E2	Blood&Tissue Qiagen Kit	9.09.2020	250000	2500000	10000	Qiagen Multiplex
C_BT6	Cryptolaemus		3	1	DNA_QUANT_size14_15_14	F2	Blood&Tissue Qiagen Kit	9.09.2020	250000	2500000	10000	Qiagen Multiplex
C_BT7	Cryptolaemus		3	1	DNA_QUANT_size14_15_15	G2	Blood&Tissue Qiagen Kit	9.09.2020			10000	Qiagen Multiplex
GS_BT1	Gryllodes sigillatus		3	1	DNA_QUANT_size14_15_16	A3	Blood&Tissue Qiagen Kit	9.09.2020	250000	2500000	10000	Qiagen Multiplex
GS_BT2	Gryllodes sigillatus		3	1	DNA_QUANT_size14_15_17	B3	Blood&Tissue Qiagen Kit	9.09.2020	250000	2500000	10000	Qiagen Multiplex
GS_BT3	Gryllodes sigillatus		3	1	DNA_QUANT_size14_15_18	C3	Blood&Tissue Qiagen Kit	9.09.2020	250000	2500000	10000	Qiagen Multiplex
GS_BT4	Gryllodes sigillatus		3	1	DNA_QUANT_size14_15_19	D3	Blood&Tissue Qiagen Kit	9.09.2020	250000	2500000	10000	Qiagen Multiplex
GS_BT5	Gryllodes sigillatus		3	1	DNA_QUANT_size14_15_20	E3	Blood&Tissue Qiagen Kit	9.09.2020	250000	2500000	10000	Qiagen Multiplex
GS_BT6	Gryllodes sigillatus		3	1	DNA_QUANT_size14_15_21	F3	Blood&Tissue Qiagen Kit	9.09.2020	250000	2500000	10000	Qiagen Multiplex
GS_BT7	Gryllodes sigillatus		3	1	DNA_QUANT_size14_15_22	G3	Blood&Tissue Qiagen Kit	9.09.2020	250000	2500000	10000	Qiagen Multiplex
GS_BT8	Gryllodes sigillatus		3	1	DNA_QUANT_size14_15_23	H3	Blood&Tissue Qiagen Kit	9.09.2020			10000	Qiagen Multiplex
GB_BT1	Gryllus bimaculatus		3	1	DNA_QUANT_size14_15_24	A4	Blood&Tissue Qiagen Kit	9.09.2020	250000	2500000	10000	Qiagen Multiplex
GB_BT2	Gryllus bimaculatus		3	1	DNA_QUANT_size14_15_25	B4	Blood&Tissue Qiagen Kit	9.09.2020	250000	2500000	10000	Qiagen Multiplex
GB_BT3	Gryllus bimaculatus		3	1	DNA_QUANT_size14_15_26	C4	Blood&Tissue Qiagen Kit	9.09.2020	250000	2500000	10000	Qiagen Multiplex
GB_BT4	Gryllus bimaculatus		3	1	DNA_QUANT_size14_15_27	D4	Blood&Tissue Qiagen Kit	9.09.2020	250000	2500000	10000	Qiagen Multiplex
GB_BT5	Gryllus bimaculatus		3	1	DNA_QUANT_size14_15_28	E4	Blood&Tissue Qiagen Kit	9.09.2020	250000	2500000	10000	Qiagen Multiplex
GB_BT6	Gryllus bimaculatus		3	1	DNA_QUANT_size14_15_29	F4	Blood&Tissue Qiagen Kit	9.09.2020	250000	2500000	10000	Qiagen Multiplex
GB_BT7	Gryllus bimaculatus		3	1	DNA_QUANT_size14_15_30	G4	Blood&Tissue Qiagen Kit	9.09.2020	250000	2500000	10000	Qiagen Multiplex
GB_BT8	Gryllus bimaculatus		3	1	DNA_QUANT_size14_15_31	H4	Blood&Tissue Qiagen Kit	9.09.2020			10000	Qiagen Multiplex
AC_BT1	Aphidius colemani		2	1	Q_size_2	A8	Blood&Tissue Qiagen Kit	10.09.2020	50000	500000	1000	Qiagen Multiplex
AC_BT2	Aphidius colemani		2	1	Q-size_2	B8	Blood&Tissue Qiagen Kit	10.09.2020	50000	500000	1000	Qiagen Multiplex
AC_BT3	Aphidius colemani		2	1	Q-size_2	C8	Blood&Tissue Qiagen Kit	10.09.2020	50000	500000	1000	Qiagen Multiplex
AC_BT4	Aphidius colemani		2	1	Q-size_2	D8	Blood&Tissue Qiagen Kit	10.09.2020	50000	500000	1000	Qiagen Multiplex
AC_BT5	Aphidius colemani		2	1	Q-size_2	E8	Blood&Tissue Qiagen Kit	10.09.2020	50000	500000	1000	Qiagen Multiplex
AC_BT6	Aphidius colemani		2	1	Q-size_2	F8	Blood&Tissue Qiagen Kit	10.09.2020	50000	500000	1000	Qiagen Multiplex
AC_BT7	Aphidius colemani		2	1	Q-size_2	G8	Blood&Tissue Qiagen Kit	10.09.2020			1000	Qiagen Multiplex
AP_BT1	Acyrthosiphon pisum (pea aphid)		2	1	Q_size_2	A4	Blood&Tissue Qiagen Kit	10.09.2020	50000	500000	10000	Qiagen Multiplex
AP_BT2	Acyrthosiphon pisum (pea aphid)		2	1	Q-size_2	B4	Blood&Tissue Qiagen Kit	10.09.2020	50000	500000	10000	Qiagen Multiplex
AP_BT3	Acyrthosiphon pisum (pea aphid)		2	1	Q-size_2	C4	Blood&Tissue Qiagen Kit	10.09.2020	50000	500000	10000	Qiagen Multiplex
AP_BT4	Acyrthosiphon pisum (pea aphid)		2	1	Q-size_2	D4	Blood&Tissue Qiagen Kit	10.09.2020	50000	500000	10000	Qiagen Multiplex
AP_BT5	Acyrthosiphon pisum (pea aphid)		2	1	Q-size_2	E4	Blood&Tissue Qiagen Kit	10.09.2020	50000	500000	10000	Qiagen Multiplex
AP_BT6	Acyrthosiphon pisum (pea aphid)		2	1	Q-size_2	F4	Blood&Tissue Qiagen Kit	10.09.2020	50000	500000	10000	Qiagen Multiplex
AP_BT7	Acyrthosiphon pisum (pea aphid)		2	1	Q-size_2	G4	Blood&Tissue Qiagen Kit	10.09.2020	50000	500000	10000	Qiagen Multiplex
AP_BT8	Acyrthosiphon pisum (pea aphid)		2	1	Q-size_2	H4	Blood&Tissue Qiagen Kit	10.09.2020			10000	Qiagen Multiplex
ML_BT1	Macrosteles laevis		2	1	Q_size_2	A9	Blood&Tissue Qiagen Kit	11.09.2020	50000	500000	1000	Qiagen Multiplex
ML_BT2	Macrosteles laevis		2	1	Q-size_2	B9	Blood&Tissue Qiagen Kit	11.09.2020	50000	500000	1000	Qiagen Multiplex
ML_BT3	Macrosteles laevis		2	1	Q-size_2	C9	Blood&Tissue Qiagen Kit	11.09.2020	50000	500000	1000	Qiagen Multiplex
ML_BT4	Macrosteles laevis		2	1	Q-size_2	D9	Blood&Tissue Qiagen Kit	11.09.2020	50000	500000	1000	Qiagen Multiplex
ML_BT5	Macrosteles laevis		2	1	Q-size_2	E9	Blood&Tissue Qiagen Kit	11.09.2020	50000	500000	1000	Qiagen Multiplex
ML_BT6	Macrosteles laevis		2	1	Q-size_2	F9	Blood&Tissue Qiagen Kit	11.09.2020	50000	500000	1000	Qiagen Multiplex
ML_BT7	Macrosteles laevis		2	1	Q-size_2	G9	Blood&Tissue Qiagen Kit	11.09.2020	50000	500000	1000	Qiagen Multiplex
ML_BT8	Macrosteles laevis		2	1	Q-size_2	H9	Blood&Tissue Qiagen Kit	11.09.2020			1000	Qiagen Multiplex
AM_BT1	Apis melifera		4	1/4	DNA_QUANT_size14_15_09	A1	Blood&Tissue Qiagen Kit	11.09.2020	312500	3125000	10000	Qiagen Multiplex
AM_BT2	Apis melifera		4	1/4	DNA_QUANT_size14_15_10	B1	Blood&Tissue Qiagen Kit	11.09.2020	312500	3125000	10000	Qiagen Multiplex
AM_BT3	Apis melifera		4	1/4	DNA_QUANT_size14_15_11	C1	Blood&Tissue Qiagen Kit	11.09.2020	312500	3125000	10000	Qiagen Multiplex
AM_BT4	Apis melifera		4	1/4	DNA_QUANT_size14_15_12	D1	Blood&Tissue Qiagen Kit	11.09.2020	312500	3125000	10000	Qiagen Multiplex
AM_BT5	Apis melifera		4	1/4	DNA_QUANT_size14_15_13	E1	Blood&Tissue Qiagen Kit	11.09.2020	312500	3125000	10000	Qiagen Multiplex
AM_BT6	Apis melifera		4	1/4	DNA_QUANT_size14_15_14	F1	Blood&Tissue Qiagen Kit	11.09.2020	312500	3125000	10000	Qiagen Multiplex
AM_BT7	Apis melifera		4	1/4	DNA_QUANT_size14_15_15	G1	Blood&Tissue Qiagen Kit	11.09.2020	312500	3125000	10000	Qiagen Multiplex
AM_BT8	Apis melifera		4	1	DNA_QUANT_size14_15_16	H1	Blood&Tissue Qiagen Kit	11.09.2020			10000	Qiagen Multiplex
EB_BT1	E. burch		3	1	DNA_QUANT_size14_15_17	A6	Blood&Tissue Qiagen Kit	10.09.2020	250000	2500000	1000	Qiagen Multiplex
EB_BT2	E. burch		3	1	DNA_QUANT_size14_15_18	B6	Blood&Tissue Qiagen Kit	10.09.2020	250000	2500000	1000	Qiagen Multiplex
EB_BT3	E. burch		3	1	DNA_QUANT_size14_15_19	C6	Blood&Tissue Qiagen Kit	10.09.2020	250000	2500000	1000	Qiagen Multiplex
EB_BT4	E. burch		3	1	DNA_QUANT_size14_15_20	D6	Blood&Tissue Qiagen Kit	10.09.2020	250000	2500000	1000	Qiagen Multiplex
EB_BT5	E. burch		3	1	DNA_QUANT_size14_15_21	E6	Blood&Tissue Qiagen Kit	10.09.2020	250000	2500000	1000	Qiagen Multiplex
EB_BT6	E. burch		3	1	DNA_QUANT_size14_15_22	F6	Blood&Tissue Qiagen Kit	10.09.2020	250000	2500000	1000	Qiagen Multiplex
EB_BT7	E. burch		3	1	DNA_QUANT_size14_15_23	G6	Blood&Tissue Qiagen Kit	10.09.2020	250000	2500000	1000	Qiagen Multiplex
EB_BT8	E. burch		3	1	DNA_QUANT_size14_15_24	H6	Blood&Tissue Qiagen Kit	10.09.2020			1000	Qiagen Multiplex
W3_BT1	Florida ant sp. 2	RISFK3W3	2	1	Q_size_2	A7	Blood&Tissue Qiagen Kit	10.09.2020	50000	500000	1000	Qiagen Multiplex
W3_BT2	Florida ant sp. 2	RISFK3W3	2	1	Q-size_2	B7	Blood&Tissue Qiagen Kit	10.09.2020	50000	500000	1000	Qiagen Multiplex
W3_BT3	Florida ant sp. 2	RISFK3W3	2	1	Q-size_2	C7	Blood&Tissue Qiagen Kit	10.09.2020	50000	500000	1000	Qiagen Multiplex
W3_BT4	Florida ant sp. 2	RISFK3W3	2	1	Q-size_2	D7	Blood&Tissue Qiagen Kit	10.09.2020	50000	500000	1000	Qiagen Multiplex
W3_BT5	Florida ant sp. 2	RISFK3W3	2	1	Q-size_2	E7	Blood&Tissue Qiagen Kit	10.09.2020	50000	500000	1000	Qiagen Multiplex
W3_BT6	Florida ant sp. 2	RISFK3W3	2	1	Q-size_2	F7	Blood&Tissue Qiagen Kit	10.09.2020	50000	500000	1000	Qiagen Multiplex
W3_BT7	Florida ant sp. 2	RISFK3W3	2	1	Q-size_2	G7	Blood&Tissue Qiagen Kit	10.09.2020	50000	500000	1000	Qiagen Multiplex
W3_BT8	Florida ant sp. 2	RISFK3W3	2	1	Q-size_2	H7	Blood&Tissue Qiagen Kit	10.09.2020			1000	Qiagen Multiplex
06_BT1	Florida ant sp. 3	SR18FK06	2	1	Q_size_2	A6	Blood&Tissue Qiagen Kit	10.09.2020	50000	500000	1000	Qiagen Multiplex
06_BT2	Florida ant sp. 3	SR18FK06	2	1	Q-size_2	B6	Blood&Tissue Qiagen Kit	10.09.2020	50000	500000	1000	Qiagen Multiplex
06_BT3	Florida ant sp. 3	SR18FK06	2	1	Q-size_2	C6	Blood&Tissue Qiagen Kit	10.09.2020	50000	500000	1000	Qiagen Multiplex
06_BT4	Florida ant sp. 3	SR18FK06	2	1	Q-size_2	D6	Blood&Tissue Qiagen Kit	10.09.2020	50000	500000	1000	Qiagen Multiplex
06_BT5	Florida ant sp. 3	SR18FK06	2	1	Q-size_2	E6	Blood&Tissue Qiagen Kit	10.09.2020	50000	500000	1000	Qiagen Multiplex
06_BT6	Florida ant sp. 3	SR18FK06	2	1	Q-size_2	F6	Blood&Tissue Qiagen Kit	10.09.2020	50000	500000	1000	Qiagen Multiplex
06_BT7	Florida ant sp. 3	SR18FK06	2	1	Q-size_2	G6	Blood&Tissue Qiagen Kit	10.09.2020	50000	500000	1000	Qiagen Multiplex
06_BT8	Florida ant sp. 3	SR18FK06	2	1	Q-size_2	H6	Blood&Tissue Qiagen Kit	10.09.2020			1000	Qiagen Multiplex
AL_BT1	Aleurodicinae sp. (Whitefly)		1	1	DNA_QUANT_size14_15_09	A7	Blood&Tissue Qiagen Kit	10.09.2020	10000	100000	1000	Qiagen Multiplex
AL_BT2	Aleurodicinae sp. (Whitefly)		1	1	DNA_QUANT_size14_15_10	B7	Blood&Tissue Qiagen Kit	10.09.2020	10000	100000	1000	Qiagen Multiplex
AL_BT3	Aleurodicinae sp. (Whitefly)		1	1	DNA_QUANT_size14_15_11	C7	Blood&Tissue Qiagen Kit	10.09.2020	10000	100000	1000	Qiagen Multiplex
AL_BT4	Aleurodicinae sp. (Whitefly)		1	1	DNA_QUANT_size14_15_12	D7	Blood&Tissue Qiagen Kit	10.09.2020	10000	100000	1000	Qiagen Multiplex
AL_BT5	Aleurodicinae sp. (Whitefly)		1	1	DNA_QUANT_size14_15_13	E7	Blood&Tissue Qiagen Kit	10.09.2020	10000	100000	1000	Qiagen Multiplex
AL_BT6	Aleurodicinae sp. (Whitefly)		1	1	DNA_QUANT_size14_15_14	F7	Blood&Tissue Qiagen Kit	10.09.2020	10000	100000	1000	Qiagen Multiplex
AL_BT7	Aleurodicinae sp. (Whitefly)		1	1	DNA_QUANT_size14_15_15	G7	Blood&Tissue Qiagen Kit	10.09.2020	10000	100000	1000	Qiagen Multiplex
AL_BT8	Aleurodicinae sp. (Whitefly)		1	1	DNA_QUANT_size14_15_16	H7	Blood&Tissue Qiagen Kit	10.09.2020			1000	Qiagen Multiplex
AL_1	Aleurodicinae sp. (Whitefly)		1	1/5	15/09/2020 Quantification_powt—rkaa	A1	SPRI beads	15.09.2020	2000	20000	1000	Qiagen Multiplex
AL_2	Aleurodicinae sp. (Whitefly)		1	1/5	15/09/2020 Quantification_powt—rkaa	B1	SPRI beads	15.09.2020	2000	20000	1000	Qiagen Multiplex
AL_3	Aleurodicinae sp. (Whitefly)		1	1/5	15/09/2020 Quantification_powt—rkaa	C1	SPRI beads	15.09.2020	2000	20000	1000	Qiagen Multiplex
AL_4	Aleurodicinae sp. (Whitefly)		1	1/5	15/09/2020 Quantification_powt—rkaa	D1	SPRI beads	15.09.2020	2000	20000	1000	Qiagen Multiplex
AL_5	Aleurodicinae sp. (Whitefly)		1	1/5	15/09/2020 Quantification_powt—rkaa	E1	SPRI beads	15.09.2020	2000	20000	1000	Qiagen Multiplex
AL_6	Aleurodicinae sp. (Whitefly)		1	1/5	15/09/2020 Quantification_powt—rkaa	F1	SPRI beads	15.09.2020	2000	20000	1000	Qiagen Multiplex
AL_7	Aleurodicinae sp. (Whitefly)		1	1/5	15/09/2020 Quantification_powt—rkaa	G1	SPRI beads	15.09.2020	2000	20000	1000	Qiagen Multiplex
AL_8	Aleurodicinae sp. (Whitefly)		1	1/5	15/09/2020 Quantification_powt—rkaa	H1	SPRI beads	15.09.2020			1000	Qiagen Multiplex
DY_W1	Drosophila yakuba		2	1/5	15/09/2020 Quantification_powt—rkaa	A2	SPRI beads	15.09.2020	10000	100000	10000	Qiagen Multiplex
DY_W2	Drosophila yakuba		2	1/5	15/09/2020 Quantification_powt—rkaa	B2	SPRI beads	15.09.2020	10000	100000	10000	Qiagen Multiplex
DY_W3	Drosophila yakuba		2	1/5	15/09/2020 Quantification_powt—rkaa	C2	SPRI beads	15.09.2020	10000	100000	10000	Qiagen Multiplex
DY_W4	Drosophila yakuba		2	1/5	15/09/2020 Quantification_powt—rkaa	D2	SPRI beads	15.09.2020	10000	100000	10000	Qiagen Multiplex
DY_W5	Drosophila yakuba		2	1/5	15/09/2020 Quantification_powt—rkaa	E2	SPRI beads	15.09.2020	10000	100000	10000	Qiagen Multiplex
DY_W6	Drosophila yakuba		2	1/5	15/09/2020 Quantification_powt—rkaa	F2	SPRI beads	15.09.2020	10000	100000	10000	Qiagen Multiplex
DY_W7	Drosophila yakuba		2	1/5	15/09/2020 Quantification_powt—rkaa	G2	SPRI beads	15.09.2020	10000	100000	10000	Qiagen Multiplex
DY_W8	Drosophila yakuba		2	1/5	15/09/2020 Quantification_powt—rkaa	H2	SPRI beads	15.09.2020			10000	Qiagen Multiplex
DY_1	Drosophila yakuba		2	1/5	15/09/2020 Quantification_powt—rkaa	A3	SPRI beads	15.09.2020	10000	100000	1000	Qiagen Multiplex
DY_2	Drosophila yakuba		2	1/5	15/09/2020 Quantification_powt—rkaa	B3	SPRI beads	15.09.2020	10000	100000	1000	Qiagen Multiplex
DY_3	Drosophila yakuba		2	1/5	15/09/2020 Quantification_powt—rkaa	C3	SPRI beads	15.09.2020	10000	100000	1000	Qiagen Multiplex
DY_4	Drosophila yakuba		2	1/5	15/09/2020 Quantification_powt—rkaa	D3	SPRI beads	15.09.2020	10000	100000	1000	Qiagen Multiplex
DY_5	Drosophila yakuba		2	1/5	15/09/2020 Quantification_powt—rkaa	E3	SPRI beads	15.09.2020	10000	100000	1000	Qiagen Multiplex
DY_6	Drosophila yakuba		2	1/5	15/09/2020 Quantification_powt—rkaa	F3	SPRI beads	15.09.2020	10000	100000	1000	Qiagen Multiplex
DY_7	Drosophila yakuba		2	1/5	15/09/2020 Quantification_powt—rkaa	G3	SPRI beads	15.09.2020	10000	100000	1000	Qiagen Multiplex
DY_8	Drosophila yakuba		2	1/5	15/09/2020 Quantification_powt—rkaa	H3	SPRI beads	15.09.2020			1000	Qiagen Multiplex
DSI_W1	Drosophila simulans		2	1/5	15/09/2020 Quantification_powt—rkaa	A4	SPRI beads	15.09.2020	10000	100000	10000	Qiagen Multiplex
DSI_W2	Drosophila simulans		2	1/5	15/09/2020 Quantification_powt—rkaa	B4	SPRI beads	15.09.2020	10000	100000	10000	Qiagen Multiplex
DSI_W3	Drosophila simulans		2	1/5	15/09/2020 Quantification_powt—rkaa	C4	SPRI beads	15.09.2020	10000	100000	10000	Qiagen Multiplex
DSI_W4	Drosophila simulans		2	1/5	15/09/2020 Quantification_powt—rkaa	D4	SPRI beads	15.09.2020	10000	100000	10000	Qiagen Multiplex
DSI_W5	Drosophila simulans		2	1/5	15/09/2020 Quantification_powt—rkaa	E4	SPRI beads	15.09.2020	10000	100000	10000	Qiagen Multiplex
DSI_W6	Drosophila simulans		2	1/5	15/09/2020 Quantification_powt—rkaa	F4	SPRI beads	15.09.2020	10000	100000	10000	Qiagen Multiplex
DSI_W7	Drosophila simulans		2	1/5	15/09/2020 Quantification_powt—rkaa	G4	SPRI beads	15.09.2020	10000	100000	10000	Qiagen Multiplex
DSI_W8	Drosophila simulans		2	1/5	15/09/2020 Quantification_powt—rkaa	H4	SPRI beads	15.09.2020			10000	Qiagen Multiplex
DSI_1	Drosophila simulans		2	1/5	15/09/2020 Quantification_powt—rkaa	A5	SPRI beads	15.09.2020	10000	100000	1000	Qiagen Multiplex
DSI_2	Drosophila simulans		2	1/5	15/09/2020 Quantification_powt—rkaa	B5	SPRI beads	15.09.2020	10000	100000	1000	Qiagen Multiplex
DSI_3	Drosophila simulans		2	1/5	15/09/2020 Quantification_powt—rkaa	C5	SPRI beads	15.09.2020	10000	100000	1000	Qiagen Multiplex
DSI_4	Drosophila simulans		2	1/5	15/09/2020 Quantification_powt—rkaa	D5	SPRI beads	15.09.2020	10000	100000	1000	Qiagen Multiplex
DSI_5	Drosophila simulans		2	1/5	15/09/2020 Quantification_powt—rkaa	E5	SPRI beads	15.09.2020	10000	100000	1000	Qiagen Multiplex
DSI_6	Drosophila simulans		2	1/5	15/09/2020 Quantification_powt—rkaa	F5	SPRI beads	15.09.2020	10000	100000	1000	Qiagen Multiplex
DSI_7	Drosophila simulans		2	1/5	15/09/2020 Quantification_powt—rkaa	G5	SPRI beads	15.09.2020	10000	100000	1000	Qiagen Multiplex
DSI_8	Drosophila simulans		2	1/5	15/09/2020 Quantification_powt—rkaa	H5	SPRI beads	15.09.2020			1000	Qiagen Multiplex
AM_1	Apis mellifera		4	1/20	15/09/2020 Quantification_powt—rkaa	A7	SPRI beads	15.09.2020	62500	625000	10000	Qiagen Multiplex
AM_2	Apis mellifera		4	1/20	15/09/2020 Quantification_powt—rkaa	B7	SPRI beads	15.09.2020	62500	625000	10000	Qiagen Multiplex
AM_4	Apis mellifera		4	1/20	15/09/2020 Quantification_powt—rkaa	D7	SPRI beads	15.09.2020	62500	625000	10000	Qiagen Multiplex
AM_5	Apis mellifera		4	1/20	15/09/2020 Quantification_powt—rkaa	E7	SPRI beads	15.09.2020	62500	625000	10000	Qiagen Multiplex
AM_6	Apis mellifera		4	1/20	15/09/2020 Quantification_powt—rkaa	F7	SPRI beads	15.09.2020	62500	625000	10000	Qiagen Multiplex
AM_7	Apis mellifera		4	1/20	15/09/2020 Quantification_powt—rkaa	G7	SPRI beads	15.09.2020	62500	625000	10000	Qiagen Multiplex
AM_8	Apis mellifera		4	1/20	15/09/2020 Quantification_powt—rkaa	H7	SPRI beads	15.09.2020			10000	Qiagen Multiplex
AP_1	Acyrthosiphon pisum (pea aphid)		2	1/5	10/09/2020 SPRI_Quantification	A9	SPRI beads	10.09.2020	10000	100000	10000	Qiagen Multiplex
AP_2	Acyrthosiphon pisum (pea aphid)		2	1/5	10/09/2020 SPRI_Quantification	B9	SPRI beads	10.09.2020	10000	100000	10000	Qiagen Multiplex
AP_3	Acyrthosiphon pisum (pea aphid)		2	1/5	10/09/2020 SPRI_Quantification	C9	SPRI beads	10.09.2020	10000	100000	10000	Qiagen Multiplex
AP_4	Acyrthosiphon pisum (pea aphid)		2	1/5	10/09/2020 SPRI_Quantification	D9	SPRI beads	10.09.2020	10000	100000	10000	Qiagen Multiplex
AP_5	Acyrthosiphon pisum (pea aphid)		2	1/5	10/09/2020 SPRI_Quantification	E9	SPRI beads	10.09.2020	10000	100000	10000	Qiagen Multiplex
AP_6	Acyrthosiphon pisum (pea aphid)		2	1/5	10/09/2020 SPRI_Quantification	F9	SPRI beads	10.09.2020	10000	100000	10000	Qiagen Multiplex
AP_7	Acyrthosiphon pisum (pea aphid)		2	1/5	10/09/2020 SPRI_Quantification	G9	SPRI beads	10.09.2020	10000	100000	10000	Qiagen Multiplex
AP_8	Acyrthosiphon pisum (pea aphid)		2	1/5	10/09/2020 SPRI_Quantification	H9	SPRI beads	10.09.2020			10000	Qiagen Multiplex
DSY_1	Dacnusa sybirica		2	1/5	10/09/2020 SPRI_Quantification	A10	SPRI beads	10.09.2020	10000	100000	1000	Qiagen Multiplex
DSY_2	Dacnusa sybirica		2	1/5	10/09/2020 SPRI_Quantification	B10	SPRI beads	10.09.2020	10000	100000	1000	Qiagen Multiplex
DSY_3	Dacnusa sybirica		2	1/5	10/09/2020 SPRI_Quantification	C10	SPRI beads	10.09.2020	10000	100000	1000	Qiagen Multiplex
DSY_4	Dacnusa sybirica		2	1/5	10/09/2020 SPRI_Quantification	D10	SPRI beads	10.09.2020	10000	100000	1000	Qiagen Multiplex
DSY_5	Dacnusa sybirica		2	1/5	10/09/2020 SPRI_Quantification	E10	SPRI beads	10.09.2020	10000	100000	1000	Qiagen Multiplex
DSY_6	Dacnusa sybirica		2	1/5	10/09/2020 SPRI_Quantification	F10	SPRI beads	10.09.2020	10000	100000	1000	Qiagen Multiplex
DSY_7	Dacnusa sybirica		2	1/5	10/09/2020 SPRI_Quantification	G10	SPRI beads	10.09.2020	10000	100000	1000	Qiagen Multiplex
DSY_8	Dacnusa sybirica		2	1/5	10/09/2020 SPRI_Quantification	H10	SPRI beads	10.09.2020			1000	Qiagen Multiplex
C_1	Cryptolaemus		3	1/5	10/09/2020 SPRI_Quantification	A11	SPRI beads	10.09.2020	50000	500000	10000	Qiagen Multiplex
C_2	Cryptolaemus		3	1/5	10/09/2020 SPRI_Quantification	B11	SPRI beads	10.09.2020	50000	500000	10000	Qiagen Multiplex
C_3	Cryptolaemus		3	1/5	10/09/2020 SPRI_Quantification	C11	SPRI beads	10.09.2020	50000	500000	10000	Qiagen Multiplex
C_4	Cryptolaemus		3	1/5	10/09/2020 SPRI_Quantification	D11	SPRI beads	10.09.2020	50000	500000	10000	Qiagen Multiplex
C_5	Cryptolaemus		3	1/5	10/09/2020 SPRI_Quantification	E11	SPRI beads	10.09.2020	50000	500000	10000	Qiagen Multiplex
C_6	Cryptolaemus		3	1/5	10/09/2020 SPRI_Quantification	F11	SPRI beads	10.09.2020	50000	500000	10000	Qiagen Multiplex
C_7	Cryptolaemus		3	1/5	10/09/2020 SPRI_Quantification	G11	SPRI beads	10.09.2020			10000	Qiagen Multiplex
MP_1	Metcalfa pruinosa		3	1/5	10/09/2020 SPRI_Quantification	A12	SPRI beads	10.09.2020	50000	500000	10000	Qiagen Multiplex
MP_2	Metcalfa pruinosa		3	1/5	10/09/2020 SPRI_Quantification	B12	SPRI beads	10.09.2020	50000	500000	10000	Qiagen Multiplex
MP_3	Metcalfa pruinosa		3	1/5	10/09/2020 SPRI_Quantification	C12	SPRI beads	10.09.2020	50000	500000	10000	Qiagen Multiplex
MP_4	Metcalfa pruinosa		3	1/5	10/09/2020 SPRI_Quantification	D12	SPRI beads	10.09.2020	50000	500000	10000	Qiagen Multiplex
MP_5	Metcalfa pruinosa		3	1/5	10/09/2020 SPRI_Quantification	E12	SPRI beads	10.09.2020	50000	500000	10000	Qiagen Multiplex
MP_6	Metcalfa pruinosa		3	1/5	10/09/2020 SPRI_Quantification	F12	SPRI beads	10.09.2020			10000	Qiagen Multiplex
DH_1	Dicanotropis hamata		2	1/5	10/09/2020 SPRI_Quantification - seperate strip	A12	SPRI beads	10.09.2020	10000	100000	10000	Qiagen Multiplex
DH_2	Dicanotropis hamata		2	1/5	10/09/2020 SPRI_Quantification - seperate strip	B12	SPRI beads	10.09.2020	10000	100000	10000	Qiagen Multiplex
DH_3	Dicanotropis hamata		2	1/5	10/09/2020 SPRI_Quantification - seperate strip	C12	SPRI beads	10.09.2020	10000	100000	10000	Qiagen Multiplex
DH_4	Dicanotropis hamata		2	1/5	10/09/2020 SPRI_Quantification - seperate strip	D12	SPRI beads	10.09.2020	10000	100000	10000	Qiagen Multiplex
DH_5	Dicanotropis hamata		2	1/5	10/09/2020 SPRI_Quantification - seperate strip	E12	SPRI beads	10.09.2020	10000	100000	10000	Qiagen Multiplex
DH_6	Dicanotropis hamata		2	1/5	10/09/2020 SPRI_Quantification - seperate strip	F12	SPRI beads	10.09.2020	10000	100000	10000	Qiagen Multiplex
DH_7	Dicanotropis hamata		2	1/5	10/09/2020 SPRI_Quantification - seperate strip	G12	SPRI beads	10.09.2020	10000	100000	10000	Qiagen Multiplex
DH_8	Dicanotropis hamata		2	1/5	10/09/2020 SPRI_Quantification - seperate strip	H12	SPRI beads	10.09.2020			10000	Qiagen Multiplex
