## Supplementary material for "A new tool in a toolbox: Addressing challenges in high-throughput microbiota surveys across diverse wild insects": Suppl. Table 2

### Sheet: Tab_2
primer name	sequence (5' -> 3')	gene
27F_P5	ACACTCTTTCCCTACACGACGCTCTTCCGATCTAGMGTTYGATYMTGGCTCAG	16S rRNA (bacteria), region V1-V2
338R_P7	GTGACTGGAGTTCAGACGTGTGCTCTTCCGATCTTGCTGCCTCCCGTAGGAGT	16S rRNA (bacteria), region V1-V2
341F_P5	ACACTCTTTCCCTACACGACGCTCTTCCGATCTCCTACGGGNGGCWGCAG	16S rRNA (bacteria), region V3-V4
785R _P7	GTGACTGGAGTTCAGACGTGTGCTCTTCCGATCTGACTACHVGGGTATCTAATCC	16S rRNA (bacteria), region V3-V4
515F_P5	ACACTCTTTCCCTACACGACGCTCTTCCGATCTGTGYCAGCMGCCGCGGTAA	16S rRNA (bacteria), region V4
806R_P7	GTGACTGGAGTTCAGACGTGTGCTCTTCCGATCTGGACTACNVGGGTWTCTAAT	16S rRNA (bacteria), region V4
