## Supplementary material for "A new tool in a toolbox: Addressing challenges in high-throughput microbiota surveys across diverse wild insects": Suppl. Table 5

### Sheet: Table 2.4.2
	Abundance of correct, most abundant COI sequence
sample	KAPA	Qiagen	Q5
I1	0.8694	0.9121	0.9452
I2	0.9908	0.9895	0.9915
I3	0.8829	0.8630	0.9672
I4	0.6595	0.7060	0.7911
I5	0.7434	0.7382	0.7741
I6	0.9479	0.9629	0.9648
