## Supplementary material for "A new tool in a toolbox: Addressing challenges in high-throughput microbiota surveys across diverse wild insects": Suppl. Table 8

Sample	Species	Lib	Ratio	Prop	Copies	Real	Log	Real_point	Metagenomic_ratio	Prop	Copies	Met_Real	Met_Log	Species
DM_BT1	A_Drosophila_melanogaster	3	264.625	1	50000	13231250	7.121600875	NA	NA	1	50000	NA	NA	Drosophila_melanogaster
DM_BT2	A_Drosophila_melanogaster	3	136	1	50000	6800000	NA	NA	NA	1	50000	NA	NA	Drosophila_melanogaster_Wolbachia
DM_BT3	A_Drosophila_melanogaster	3	1889.3	1	50000	134375	5.128318477	NA	NA	1	50000	NA	NA	Drosophila_santomea
DM_BT5	A_Drosophila_melanogaster	3	881.4	1	50000	44070000	7.644143051	7.644143051	529	1	50000	26450000	7.422425676	Drosophila_santomea_Wolbachia
DM_BT6	A_Drosophila_melanogaster	3	0	1	50000	1	NA	NA	NA	1	50000	NA	NA	Drosophila_simulans
DM_BT7	A_Drosophila_melanogaster	3	0	1	50000	1	NA	NA	NA	1	50000	NA	NA	Drosophila_simulans_Wolbachia
DM_WBT1	B_Drosophila_melanogaster_Wolbachia	2	0	1	50000	1	NA	NA	NA	1	50000	NA	NA	Drosophila_teissieri
DM_WBT2	B_Drosophila_melanogaster_Wolbachia	2	1570.5	1	50000	78525000	NA	NA	NA	1	50000	NA	NA	Drosophila_teissieri_Wolbachia
DM_WBT3	B_Drosophila_melanogaster_Wolbachia	2	4734.2	1	50000	236710000	8.374216605	NA	NA	1	50000	NA	NA	Drosophila_yakuba
DM_WBT4	B_Drosophila_melanogaster_Wolbachia	2	871.2631579	1	50000	43563157.89	7.639119354	7.639119354	284	1	50000	14200000	7.152288344	Drosophila_yakuba_Wolbachia
DM_WBT5	B_Drosophila_melanogaster_Wolbachia	2	2437.666667	1	50000	121883333.3	8.085944323	NA	NA	1	50000	NA	NA	Aphis_sp._(black_aphid)
DM_WBT6	B_Drosophila_melanogaster_Wolbachia	2	5013.5	1	50000	250675000	NA	NA	NA	1	50000	NA	NA	Acyrthosiphon_pisum_(pea_aphid)
DM_WBT7	B_Drosophila_melanogaster_Wolbachia	2	4667.25	1	50000	233362500	NA	NA	NA	1	50000	NA	NA	Macrosteles_laevis
DSA_BT1	C_Drosophila_santomea	5	0	1	50000	1	NA	NA	NA	1	50000	NA	NA	Aleurodicinae_sp.
DSA_BT2	C_Drosophila_santomea	5	0	1	50000	1	NA	NA	NA	1	50000	NA	NA	Macrolophus
DSA_BT3	C_Drosophila_santomea	5	0	1	50000	1	NA	NA	NA	1	50000	NA	NA	Dicanotropis_hamata
DSA_BT4	C_Drosophila_santomea	5	2321	1	50000	116050000	8.064645145	NA	NA	1	50000	NA	NA	Apis_melifera
DSA_BT5	C_Drosophila_santomea	5	738.8888889	1	50000	36944444.44	7.56754914	NA	NA	1	50000	NA	NA	Eciton_burchellii
DSA_BT6	C_Drosophila_santomea	5	7010.75	1	50000	350537500	NA	NA	NA	1	50000	NA	NA	Cephalotes_varians
DSA_BT7	C_Drosophila_santomea	5	0	1	50000	1	NA	NA	NA	1	50000	NA	NA	Dacnusa_sibirica
DSA_WBT1	D_Drosophila_santomea_Wolbachia	4	1850.666667	1	50000	92533333.33	7.966298207	NA	NA	1	50000	NA	NA	Gryllus_bimaculatus
DSA_WBT2	D_Drosophila_santomea_Wolbachia	4	2404.777778	1	50000	120238888.9	8.080044954	NA	NA	1	50000	NA	NA	Gryllodes_sigillatus
DSA_WBT3	D_Drosophila_santomea_Wolbachia	4	3482.428571	1	50000	174121428.6	8.240852222	8.240852222	2033	1	50000	101650000	8.007107383	Shelfordella_lateralis
DSA_WBT4	D_Drosophila_santomea_Wolbachia	4	1929.2	1	50000	96460000	7.984347258	NA	NA	1	50000	NA	NA	Tribolium_confusum
DSA_WBT5	D_Drosophila_santomea_Wolbachia	4	2869	1	50000	467100000	8.669409867	NA	NA	1	50000	NA	NA	NA
DSA_WBT6	D_Drosophila_santomea_Wolbachia	4	9342	1	50000	467100000	NA	NA	NA	1	50000	NA	NA	NA
DSA_WBT7	D_Drosophila_santomea_Wolbachia	4	0	1	50000	1	NA	NA	NA	1	50000	NA	NA	NA
DSI_BT1	E_Drosophila_simulans	9	826.5	1	50000	41325000	7.616212862	NA	NA	1	50000	NA	NA	NA
DSI_BT2	E_Drosophila_simulans	9	0	1	50000	1	NA	NA	NA	1	50000	NA	NA	NA
DSI_BT3	E_Drosophila_simulans	9	1963.727273	1	50000	98186363.64	7.992051176	NA	NA	1	50000	NA	NA	NA
DSI_BT4	E_Drosophila_simulans	9	2217.5	1	50000	110875000	NA	NA	NA	1	50000	NA	NA	NA
DSI_BT5	E_Drosophila_simulans	9	1497.666667	1	50000	256514285.7	8.409111557	NA	NA	1	50000	NA	NA	NA
DSI_BT6	E_Drosophila_simulans	9	5130.285714	1	50000	256514285.7	8.409111557	NA	NA	1	50000	NA	NA	NA
DSI_BT7	E_Drosophila_simulans	9	364	1	50000	18200000	7.260071388	NA	NA	1	50000	NA	NA	NA
DSI_WBT1	F_Drosophila_simulans_Wolbachia	8	3265.625	1	50000	163281250	8.212936316	NA	NA	1	50000	NA	NA	NA
DSI_WBT2	F_Drosophila_simulans_Wolbachia	8	0	1	50000	1	NA	NA	NA	1	50000	NA	NA	NA
DSI_WBT3	F_Drosophila_simulans_Wolbachia	8	2318.933333	1	50000	309660000	8.490885109	NA	NA	1	50000	NA	NA	NA
DSI_WBT4	F_Drosophila_simulans_Wolbachia	8	6193.2	1	50000	309660000	8.490885109	NA	NA	1	50000	NA	NA	NA
DSI_WBT5	F_Drosophila_simulans_Wolbachia	8	16191.5	1	50000	809575000	NA	NA	NA	1	50000	NA	NA	NA
DSI_WBT6	F_Drosophila_simulans_Wolbachia	8	2582.642857	1	50000	129132142.9	8.111034358	NA	NA	1	50000	NA	NA	NA
DSI_WBT7	F_Drosophila_simulans_Wolbachia	8	5819.75	1	50000	290987500	NA	NA	NA	1	50000	NA	NA	NA
DT_BT1	G_Drosophila_teissieri	7	0	1	50000	1	NA	NA	NA	1	50000	NA	NA	NA
DT_BT2	G_Drosophila_teissieri	7	0	1	50000	1	NA	NA	NA	1	50000	NA	NA	NA
DT_BT3	G_Drosophila_teissieri	7	520	1	50000	26000000	NA	NA	NA	1	50000	NA	NA	NA
DT_BT4	G_Drosophila_teissieri	7	0	1	50000	1	NA	NA	NA	1	50000	NA	NA	NA
DT_BT5	G_Drosophila_teissieri	7	352.6666667	1	50000	17633333.33	NA	NA	NA	1	50000	NA	NA	NA
DT_BT6	G_Drosophila_teissieri	7	0	1	50000	1	NA	NA	NA	1	50000	NA	NA	NA
DT_BT7	G_Drosophila_teissieri	7	0	1	50000	1	NA	NA	NA	1	50000	NA	NA	NA
DT_WBT1	H_Drosophila_teissieri_Wolbachia	6	0	1	50000	1	NA	NA	NA	1	50000	NA	NA	NA
DT_WBT2	H_Drosophila_teissieri_Wolbachia	6	0	1	50000	1	NA	NA	NA	1	50000	NA	NA	NA
DT_WBT3	H_Drosophila_teissieri_Wolbachia	6	0	1	50000	1	NA	NA	NA	1	50000	NA	NA	NA
DT_WBT4	H_Drosophila_teissieri_Wolbachia	6	0	1	50000	1	NA	NA	NA	1	50000	NA	NA	NA
DT_WBT5	H_Drosophila_teissieri_Wolbachia	6	0	1	50000	1	NA	NA	NA	1	50000	NA	NA	NA
DT_WBT6	H_Drosophila_teissieri_Wolbachia	6	6271	1	50000	313550000	NA	NA	NA	1	50000	NA	NA	NA
DT_WBT7	H_Drosophila_teissieri_Wolbachia	6	0	1	50000	1	NA	NA	NA	1	50000	NA	NA	NA
DY_BT1	I_Drosophila_yakuba	11	682.4	1	50000	34120000	7.533009022	NA	NA	1	50000	NA	NA	NA
DY_BT2	I_Drosophila_yakuba	11	18.95652174	1	50000	947826.087	5.976728658	NA	NA	1	50000	NA	NA	NA
DY_BT3	I_Drosophila_yakuba	11	235.3333333	1	50000	11766666.67	NA	NA	NA	1	50000	NA	NA	NA
DY_BT4	I_Drosophila_yakuba	11	341.6666667	1	50000	17083333.33	7.232572615	NA	NA	1	50000	NA	NA	NA
DY_BT5	I_Drosophila_yakuba	11	9.588235294	1	50000	479411.7647	5.680708687	NA	NA	1	50000	NA	NA	NA
DY_BT6	I_Drosophila_yakuba	11	1200.076923	1	50000	60003846.15	7.778179089	NA	NA	1	50000	NA	NA	NA
DY_BT7	I_Drosophila_yakuba	11	1299.6	1	50000	64980000	7.812779707	NA	NA	1	50000	NA	NA	NA
DY_WBT1	J_Drosophila_yakuba_Wolbachia	10	926.8	1	50000	46340000	7.665956029	NA	NA	1	50000	NA	NA	NA
DY_WBT2	J_Drosophila_yakuba_Wolbachia	10	845.1052632	1	50000	42255263.16	7.625880811	NA	NA	1	50000	NA	NA	NA
DY_WBT3	J_Drosophila_yakuba_Wolbachia	10	1891.5	1	50000	94575000	7.97577635	NA	NA	1	50000	NA	NA	NA
DY_WBT4	J_Drosophila_yakuba_Wolbachia	10	3269.75	1	50000	163487500	NA	NA	943	1	50000	47150000	7.673481697	NA
DY_WBT5	J_Drosophila_yakuba_Wolbachia	10	1493.25	1	50000	74662500	7.873102528	NA	NA	1	50000	NA	NA	NA
DY_WBT6	J_Drosophila_yakuba_Wolbachia	10	0	1	50000	1	NA	NA	NA	1	50000	NA	NA	NA
DY_WBT7	J_Drosophila_yakuba_Wolbachia	10	3186.777778	1	50000	1	0	NA	NA	1	50000	NA	NA	NA
A_BT1	K_Aphis_sp._(black_aphid)	14	1182.181818	1	50000	961629.1533	5.983007621	NA	NA	1	50000	NA	NA	NA
A_BT2	K_Aphis_sp._(black_aphid)	14	1957.571429	1	50000	2490016.367	6.396202202	NA	NA	1	50000	NA	NA	NA
A_BT3	K_Aphis_sp._(black_aphid)	14	3250.6	1	50000	886241.0072	5.947551841	NA	NA	1	50000	NA	NA	NA
A_BT4	K_Aphis_sp._(black_aphid)	14	2530.625	1	50000	2040064.795	6.309643961	NA	NA	1	50000	NA	NA	NA
A_BT5	K_Aphis_sp._(black_aphid)	14	1744.9	1	50000	78786363.64	7.896451056	NA	82.58653846	1	50000	4129326.923	NA	NA
A_BT6	K_Aphis_sp._(black_aphid)	14	1575.727273	1	50000	78786363.64	7.896451056	NA	NA	1	50000	NA	NA	NA
A_BT7	K_Aphis_sp._(black_aphid)	14	1531	1	50000	76550000	7.883945195	NA	NA	1	50000	NA	NA	NA
M_BT1	O_Macrolophus	15	19.72205882	1	50000	986102.9412	5.993922254	NA	NA	1	50000	NA	NA	NA
M_BT2	O_Macrolophus	15	23.47404372	1	50000	1173702.186	6.069557913	6.069557913	80.2	1	50000	4010000	6.603144373	NA
M_BT3	O_Macrolophus	15	19.23258307	1	50000	961629.1533	5.983007621	NA	NA	1	50000	NA	NA	NA
M_BT4	O_Macrolophus	15	49.80032733	1	50000	2490016.367	6.396202202	NA	NA	1	50000	NA	NA	NA
M_BT5	O_Macrolophus	15	17.72482014	1	50000	886241.0072	5.947551841	NA	NA	1	50000	NA	NA	NA
M_BT6	O_Macrolophus	15	40.8012959	1	50000	2040064.795	6.309643961	NA	NA	1	50000	NA	NA	NA
M_BT7	O_Macrolophus	15	12.23252033	1	50000	1	0	NA	NA	1	50000	NA	NA	NA
ML_BT1	M_Macrosteles_laevis	21	621.9615385	1	50000	108637500	8.035979763	NA	NA	1	50000	NA	NA	NA
ML_BT2	M_Macrosteles_laevis	21	2172.75	1	50000	108637500	8.035979763	NA	NA	1	50000	NA	NA	NA
ML_BT3	M_Macrosteles_laevis	21	1499.391304	1	50000	74969565.22	7.874884992	NA	NA	1	50000	NA	NA	NA
ML_BT4	M_Macrosteles_laevis	21	199.8863636	1	50000	9994318.182	6.999753172	NA	NA	1	50000	NA	NA	NA
ML_BT5	M_Macrosteles_laevis	21	302.2	1	50000	15110000	7.179264464	NA	NA	1	50000	NA	NA	NA
ML_BT6	M_Macrosteles_laevis	21	575.3658537	1	50000	28768292.68	7.458914089	NA	NA	1	50000	NA	NA	NA
ML_BT7	M_Macrosteles_laevis	21	806.6956522	1	50000	40334782.61	7.605679721	7.605679721	1083	1	50000	54150000	7.733598461	NA
AL_BT1	N_Aleurodicinae_sp._(Whitefly)	26	6587.833333	1	10000	8424000	6.925518358	NA	NA	1	10000	NA	NA	NA
AL_BT2	N_Aleurodicinae_sp._(Whitefly)	26	5241.125	1	10000	8424000	6.925518358	NA	NA	1	10000	NA	NA	NA
AL_BT3	N_Aleurodicinae_sp._(Whitefly)	26	0	1	10000	15161000	NA	NA	NA	1	10000	NA	NA	NA
AL_BT4	N_Aleurodicinae_sp._(Whitefly)	26	5349.5	1	10000	24615714.29	NA	NA	NA	1	10000	NA	NA	NA
AL_BT5	N_Aleurodicinae_sp._(Whitefly)	26	3847.857143	1	10000	15043333.33	7.177344079	NA	NA	1	10000	NA	NA	NA
AL_BT6	N_Aleurodicinae_sp._(Whitefly)	26	6306.666667	1	10000	63066666.67	NA	NA	NA	1	10000	NA	NA	NA
AL_BT7	N_Aleurodicinae_sp._(Whitefly)	26	2459.727273	1	10000	4924347.826	6.692348721	NA	NA	1	10000	NA	NA	NA
AP_BT1	L_Acyrthosiphon_pisum_(pea_aphid)	20	9981.666667	1	50000	499083333.3	NA	NA	NA	1	50000	NA	NA	NA
AP_BT2	L_Acyrthosiphon_pisum_(pea_aphid)	20	4207.6	1	50000	210380000	8.323004451	NA	NA	1	50000	NA	NA	NA
AP_BT3	L_Acyrthosiphon_pisum_(pea_aphid)	20	4434.4	1	50000	221720000	8.34580487	NA	NA	1	50000	NA	NA	NA
AP_BT4	L_Acyrthosiphon_pisum_(pea_aphid)	20	5599.833333	1	50000	279991666.7	8.447145106	NA	NA	1	50000	NA	NA	NA
AP_BT5	L_Acyrthosiphon_pisum_(pea_aphid)	20	0	1	50000	1	NA	NA	NA	1	50000	NA	NA	NA
AP_BT6	L_Acyrthosiphon_pisum_(pea_aphid)	20	3627	1	50000	181350000	8.25851756	NA	NA	1	50000	NA	NA	NA
AP_BT7	L_Acyrthosiphon_pisum_(pea_aphid)	20	5266.5	1	50000	263325000	8.420492093	NA	NA	1	50000	NA	NA	NA
DH_1	P_Dicanotropis_hamata	37	269.1111111	5	10000	13455555.56	7.128901634	NA	NA	5	10000	NA	NA	NA
DH_2	P_Dicanotropis_hamata	37	101.9788732	5	10000	5098943.662	6.707480213	NA	NA	5	10000	NA	NA	NA
DH_3	P_Dicanotropis_hamata	37	61.19174041	5	10000	3059587.021	6.48566281	NA	NA	5	10000	NA	NA	NA
DH_4	P_Dicanotropis_hamata	37	298.8867925	5	10000	14944339.62	7.174476729	NA	NA	5	10000	NA	NA	NA
DH_5	P_Dicanotropis_hamata	37	151.1283784	5	10000	7556418.919	6.878316027	NA	159	5	10000	7950000	6.900367129	NA
DH_6	P_Dicanotropis_hamata	37	125.1530612	5	10000	6257653.061	6.796411481	NA	NA	5	10000	NA	NA	NA
DH_7	P_Dicanotropis_hamata	37	168.0218978	5	10000	8401094.89	6.92433589	NA	NA	5	10000	NA	NA	NA
AM_BT1	R_Apis_melifera	22	943.6621622	4	312500	1179577703	9.071726555	NA	NA	4	312500	NA	NA	NA
AM_BT2	R_Apis_melifera	22	763.3055556	4	312500	954131944.4	8.979608436	NA	NA	4	312500	NA	NA	NA
AM_BT3	R_Apis_melifera	22	798.4857143	4	312500	1261614583	9.1009267	NA	NA	4	312500	NA	NA	NA
AM_BT4	R_Apis_melifera	22	1009.291667	4	312500	1261614583	9.1009267	NA	2467	4	312500	3083750000	9.489079162	NA
AM_BT5	R_Apis_melifera	22	835.1612903	4	312500	1043951613	9.01868037	NA	NA	4	312500	NA	NA	NA
AM_BT6	R_Apis_melifera	22	1645.9	4	312500	2057375000	9.313313458	NA	NA	4	312500	NA	NA	NA
AM_BT7	R_Apis_melifera	22	961.7307692	4	312500	1202163462	9.079963524	NA	NA	4	312500	NA	NA	NA
EB_BT1	S_Eciton_burchellii	23	28.576	1	250000	7144000	6.853941446	NA	NA	1	250000	NA	NA	NA
EB_BT2	S_Eciton_burchellii	23	8.844781445	1	250000	2211195.361	6.344627115	NA	NA	1	250000	NA	NA	NA
EB_BT3	S_Eciton_burchellii	23	20.76626506	1	250000	5191566.265	6.715298402	NA	NA	1	250000	NA	NA	NA
EB_BT4	S_Eciton_burchellii	23	21.80744186	1	250000	5451860.465	6.736544732	NA	19.125	1	250000	4781250	6.679541452	NA
EB_BT5	S_Eciton_burchellii	23	78.28440367	1	250000	3047359.598	6.483923705	NA	NA	1	250000	NA	NA	NA
EB_BT6	S_Eciton_burchellii	23	12.18943839	1	250000	3047359.598	6.483923705	NA	NA	1	250000	NA	NA	NA
EB_BT7	S_Eciton_burchellii	23	17.25366876	1	250000	4313417.191	6.634821465	NA	NA	1	250000	NA	NA	NA
W3_BT1	T_Cephalotes_varians	24	336.4639175	1	50000	16823195.88	7.225908502	NA	NA	1	50000	NA	NA	NA
W3_BT2	T_Cephalotes_varians	24	3388.538462	1	50000	169426923.1	8.228982424	NA	NA	1	50000	NA	NA	NA
W3_BT3	T_Cephalotes_varians	24	510.8974359	1	50000	25544871.79	7.407303727	NA	NA	1	50000	NA	NA	NA
W3_BT4	T_Cephalotes_varians	24	680.6875	1	50000	34034375	7.53191778	NA	NA	1	50000	NA	NA	NA
W3_BT5	T_Cephalotes_varians	24	366.2741935	1	50000	18313709.68	7.262776325	NA	NA	1	50000	NA	NA	NA
W3_BT6	T_Cephalotes_varians	24	178	1	50000	8900000	6.949390007	NA	NA	1	50000	NA	NA	NA
W3_BT7	T_Cephalotes_varians	24	762.0222222	1	50000	38101111.11	7.580937641	7.580937641	1325.7	1	50000	66285000	7.821415261	NA
GB_BT1	U_Gryllus_bimaculatus	18	237.1969697	1	250000	59299242.42	7.773049145	NA	NA	1	250000	NA	NA	NA
GB_BT2	U_Gryllus_bimaculatus	18	394.2142857	1	250000	98553571.43	7.993672367	NA	NA	1	250000	NA	NA	NA
GB_BT3	U_Gryllus_bimaculatus	18	334.2794118	1	250000	83569852.94	7.922049638	NA	NA	1	250000	NA	NA	NA
GB_BT4	U_Gryllus_bimaculatus	18	598.2	1	250000	47896276.6	7.680301753	NA	NA	1	250000	NA	NA	NA
GB_BT5	U_Gryllus_bimaculatus	18	191.5851064	1	250000	47896276.6	7.680301753	NA	NA	1	250000	NA	NA	NA
GB_BT6	U_Gryllus_bimaculatus	18	253	1	250000	63250000	7.80106053	NA	NA	1	250000	NA	NA	NA
GB_BT7	U_Gryllus_bimaculatus	18	577.0666667	1	250000	144266666.7	8.159165997	NA	NA	1	250000	NA	NA	NA
GS_BT1	W_Gryllodes_sigillatus	17	401.300813	1	250000	100325203.3	8.001410048	NA	NA	1	250000	NA	NA	NA
GS_BT2	W_Gryllodes_sigillatus	17	1343.9	1	250000	72134328.36	7.858141992	NA	NA	1	250000	NA	NA	NA
GS_BT3	W_Gryllodes_sigillatus	17	288.5373134	1	250000	72134328.36	7.858141992	NA	NA	1	250000	NA	NA	NA
GS_BT4	W_Gryllodes_sigillatus	17	626.7027027	1	250000	156675675.7	8.195001576	NA	NA	1	250000	NA	NA	NA
GS_BT5	W_Gryllodes_sigillatus	17	59.81456954	1	250000	14953642.38	7.17474699	NA	NA	1	250000	NA	NA	NA
GS_BT6	W_Gryllodes_sigillatus	17	296.3684211	1	250000	74092105.26	7.869771935	NA	NA	1	250000	NA	NA	NA
GS_BT7	W_Gryllodes_sigillatus	17	732.7916667	1	250000	183197916.7	8.262920531	NA	NA	1	250000	NA	NA	NA
SL_BT1	X_Shelfordella_lateralis	13	418.7238806	1	250000	104680970.1	8.019867739	NA	NA	1	250000	NA	NA	NA
SL_BT2	X_Shelfordella_lateralis	13	469.0098039	1	250000	117252451	8.06912193	NA	NA	1	250000	NA	NA	NA
SL_BT3	X_Shelfordella_lateralis	13	392.0571429	1	250000	78786363.64	7.896451056	NA	NA	1	250000	NA	NA	NA
SL_BT4	X_Shelfordella_lateralis	13	386.5748031	1	250000	78786363.64	7.896451056	NA	NA	1	250000	NA	NA	NA
SL_BT5	X_Shelfordella_lateralis	13	1394.772727	1	250000	76550000	7.883945195	7.883945195	1127	1	250000	281750000	8.449863925	NA
SL_BT6	X_Shelfordella_lateralis	13	934	1	250000	1	0	NA	NA	1	250000	NA	NA	NA
SL_BT7	X_Shelfordella_lateralis	13	478.6717949	1	250000	986102.9412	5.993922254	NA	NA	1	250000	NA	NA	NA
TC_BT1	Y_Tribolium_confusum	1	4158.666667	1	50000	207933333.3	NA	NA	NA	1	50000	NA	NA	NA
TC_BT2	Y_Tribolium_confusum	1	1025.75	1	50000	51287500	NA	NA	NA	1	50000	NA	NA	NA
TC_BT3	Y_Tribolium_confusum	1	10571.5	1	50000	528575000	NA	NA	NA	1	50000	NA	NA	NA
TC_BT4	Y_Tribolium_confusum	1	3036	1	50000	151800000	NA	NA	NA	1	50000	NA	NA	NA
TC_BT5	Y_Tribolium_confusum	1	0	1	50000	1	NA	NA	NA	1	50000	NA	NA	NA
TC_BT6	Y_Tribolium_confusum	1	4816	1	50000	240800000	8.381656483	NA	NA	1	50000	NA	NA	NA
TC_BT7	Y_Tribolium_confusum	1	12904.5	1	50000	645225000	NA	NA	NA	1	50000	NA	NA	NA
DSY_BT1	Z_Dacnusa_sybirica	53	0.526431718	1	50000	26321.5859	4.420312052	NA	NA	NA	NA	NA	NA	NA
DSY_BT2	Z_Dacnusa_sybirica	53	1.828571429	1	50000	91428.57143	4.961081934	NA	NA	NA	NA	NA	NA	NA
DSY_BT3	Z_Dacnusa_sybirica	53	2.054545455	1	50000	102727.2727	5.011685758	NA	NA	NA	NA	NA	NA	NA
DSY_BT4	Z_Dacnusa_sybirica	53	0.631284916	1	50000	31564.24581	4.499195417	4.499195417	NA	NA	NA	NA	NA	NA
DSY_BT5	Z_Dacnusa_sybirica	53	2.033557047	1	50000	101677.8523	5.007226364	NA	NA	NA	NA	NA	NA	NA
DSY_BT6	Z_Dacnusa_sybirica	53	4.447368421	1	50000	222368.4211	5.347073112	NA	NA	NA	NA	NA	NA	NA
